# Machine learning models reveal environmental and genetic factors associated with the plant circadian clock

**DOI:** 10.1101/2024.10.28.620591

**Authors:** Connor Reynolds, Joshua Colmer, Hannah Rees, Ehsan Khajouei, Rachel Rusholme-Pilcher, Hiroshi Kudoh, Antony N. Dodd, Anthony Hall

## Abstract

The circadian clock of plants contributes to their survival and fitness. However, understanding clock function at the transcriptome level and its response to the environment requires assaying across high resolution time-course experiments. Generating these datasets is labour-intensive, costly and, in most cases, performed under tightly controlled laboratory conditions. To overcome this barrier, we have developed ChronoGauge: an ensemble model which can reliably estimate the endogenous circadian time of plants using the expression of a handful of time-indicating genes within a single time-pointed transcriptomic sample. ChronoGauge can predict a plant’s circadian time with high accuracy across unseen *Arabidopsis* bulk RNA-seq and microarray samples, and can be further applied across samples in non-model species, including field samples. Finally, we demonstrate how ChronoGauge can be applied to test hypotheses regarding the response of the circadian transcriptome to specific genotypes or environmental conditions.
