## Supplementary data for "Machine learning models reveal environmental and genetic factors associated with the plant circadian clock"

### Sheet: Supplementary data 1-training d
Accession	Authors	DOI	Tissue	N samples	Biological reps	Sampling range	Resolution (hr)	Entrainment lighting	Sampling lighting	Temperautre (C)	Light intensity	Age (days)	Platform	Read legnth (bp)
E-MTAB-7933	Romanowksi et al	10.1111/tpj.14776	Seedlings	12	2	CT24 - CT68	4	12:12:00	LL	22	50 μmol m−2 sec−1 white	12	RNA-seq Illumina HiSeq 2500	100 PE
GSE137732	Yang et al (LL)	10.1074/jbc.RA120.013513	Seedlings	15	1	CT50-CT97	3	16:8	LL	24	Cool white light	10	RNA-seq Illumina HiSeq 4000	150 PE
GSE137732	Yang el al (LD)	10.1074/jbc.RA120.013513	Seedlings	15	1	ZT50 - ZT97	3	16:8	16:8	24	Cool white light	10	RNA-seq Illumina HiSeq 4000	150 PE
GSE115583	Cortijo et al	10.15252/msb.20188591	Seedlings	12	16	ZT2 - ZT24	2	12:12:00	12:12:00	22	170 μmol m−2 sec−1 white	7	RNA-seq Illumina NextSeq 500	75 PE
DRA005748*	Takeoka et al	10.2525/ecb.56.67	Seedlings	35	1	CT24 - CT96	2	12:12:00	LL	22	180-220 μmol m−2 sec−1 RGB	16	RNA-seq Illumina HiSeq 1500	50 SE
* Dataset excluded due to large batch effect in general gene expression compared with other datasets and low number of signifiantly rhythmic genes (meta2d Q < 0.05)

### Sheet: Supplementry data 2-Benchmark d
RNA-seq samples
Accession	Authors	DOI	Tissue	N samples	Biological reps	Sampling range	Resolution (hr)	Entrainment lighting	Sampling lighting	Temperautre (C)	Light intensity	Age (days)	Platform	Read legnth (bp)
PRJNA384110	Ezer et al	10.1038/nplants.2017.87	Seedlings	8	1	ZT20 - ZT40	1-4	8:16	8:16	22	170 μmol m−2 sec−1 white	7	RNA-seq Illumina HiSeq 2000	100 PE
SRP082192	Graf et al	10.1098/rsob.160333	Rossette	2	3	ZT0 & ZT12	12	12:12:00	12:12:00	20 light / 18 dark	160 μmol m−2 sec−1 white	21	RNA-seq Illumina HiSeq 2500	100 SE
PRJEB10930	Dubois et al	10.1111/pce.12809	Leaf	4	3	ZT22 - ZT48	8 - 10	16:8	16:8	21	110-120 μmol m−2 sec−1 white	17	RNA-seq Illumina HiSeq 2000	50 SE
GSE51578	Miller et al	10.1038/ncomms8453	Leaf	3	1	ZT0 , ZT6 & ZT15	6 - 9	16:8	16:8	22 light / 20 dark	?	21	RNA-seq Illumina Genome Analyzer GII	85 SE
SRP064782	Takahashi et al	10.1016/j.cell.2015.08.062	Shoot apex	12	1	CT48 - CT92	4	12:12:00	LL	22	60-100 μmol m−2 sec−1 white	?	Illumina HiSeq 1500	100 PE
GSE43865	Rugnone et al	10.1073/pnas.1302170110	Arial	6	3	ZT2 - ZT22	4	16:8	16:8	22	70 μmol m−2 sec−1 white	9	RNA-seq Illumina Genome Analyzer Iix	100 SE
Microarray samples
Accession	Authors	DOI	Tissue	N samples	Biological reps	Sampling range	Resolution (hr)	Entrainment lighting	Sampling lighting	Temperautre (C)	Light intensity	Age (days)	Platform
E-GEOD-5612	Edwards et al	10.1105/tpc.105.038315	Seedlings	13	1	CT26 - CT74	4	12:12:00	LL	22	60 μmol m−2 sec−1 white	9	Micorarray ATH1-121501
GSE8365	Covington et al	10.1371/journal.pbio.0050222	Seedlings	12	1	CT24 - CT68	4	12:12:00	LL	22	120 μmol m−2 sec−1 white	9	Micorarray ATH1-121501
E-MEXP-1299	Michael et al	10.1371/journal.pbio.0060225	Seedlings	6	1	ZT0 - ZT20	4	16:8	16:8	22	100 μmol m−2 sec−1 white	7	Micorarray ATH1-121501
E-MEXP-1299	Michael et al	10.1371/journal.pbio.0060225	Seedlings	12	1	ZT0 - ZT20	4	8:16	8:16	22	100 μmol m−2 sec−1 white	7	Micorarray ATH1-121501
E-MEXP-2526	Espinoza et al	10.1371/journal.pone.0014101	Rossette	15	1	CT16 - CT72	4	16:8	LL	20	90 μmol m−2 sec−1 white	40 - 45	Micorarray ATH1-121501
E-MEXP-2526	Espinoza et al	10.1371/journal.pone.0014101	Rossette	15	1	ZT16 - ZT72	4	16:8	16:8	20	90 μmol m−2 sec−1 white	40 - 45	Micorarray ATH1-121501
GSE50438	Endo et al	10.1038/nature13919	Leaf/mesophyll/vasculature	36	1	ZT0 - ZT44	4	16:8	16:8	22	56 μmol m−2 sec−1 white	9	Microarray Arabidopsis Gene 1.0 ST
GSE50438	Endo et al	10.1038/nature13919	Leaf/mesophyll/vasculature	36	1	ZT0 - ZT44	4	8:16	8:16	22	84 μmol m−2 sec−1 white	9	Microarray Arabidopsis Gene 1.0 ST

### Sheet: Supplementry data 3-Circadian a
Mutant assays
Accession	Authors	DOI	Tissue	Genotypes	N samples per genotype	Biological reps	Sampling lighting	Temperautre (C)	Light intensity	Age (days)	Platform	Read legnth (bp)
PRJNA384110	Ezer et al	10.1038/nplants.2017.87	Seedlings	Col-0, elf3-1, lux-4	8	1	8:16	22	170 μmol m−2 sec−1 white	7	RNA-seq Illumina HiSeq 2000	100 PE
GSE116004	Blair et al	10.1038/s41598-019-41234	Seedlings	Col-0, cca1-1/lhy-20, prr7-3/prr9-1 *	1 - 2 *	2 - 4 *	12:12:00	22	90 μmol m−2 sec−1 white	12	RNA-seq Illumina NextSeq 500	75 SE
SRP082192	Graf et al	10.1098/rsob.160333	Rossette	Col-0, Ws-2, cca1-11/lhy-21 , gi-201, toc1-101, prr7-3/prr9-1	2	1 - 3	12:12:00	22	160 μmol m−2 sec−1 white	21	RNA-seq Illumina HiSeq 2500	100 SE
GSE43865	Rugnone et al	10.1073/pnas.1302170110	Arial	Col-0, lnk1-1/lnk2-1	6	3	16:8	22	70 μmol m−2 sec−1 white	9	RNA-seq Illumina Genome Analyzer Iix	100 SE
* Samples with 2 reps excluded from analysis
Environmental assays
Accession	Authors	DOI	Tissue	Conditions	N samples per condition	Biological reps	Sampling lighting	Temperautre (C)	Light intensity	Age (days)	Platform	Read legnth (bp)
PRJNA384110	Ezer et al	10.1038/nplants.2017.87	Seedlings	Shift to 22C or 27C prior to experiment after 18C growth	8	1	8:16	22 & 27	170 μmol m−2 sec−1 white	7	RNA-seq Illumina HiSeq 2000	100 PE
GSE116004	Blair et al	10.1038/s41598-019-41234	Seedlings	Shift to 10C or 37C for 1 hour after 22C growth	1 - 2 *	2 - 4 *	12:12:00	10, 22 & 37	90 μmol m−2 sec−1 white	12	RNA-seq Illumina NextSeq 500	75 SE
GSE54680	Dubin et al	10.7554/eLife.05255	Rossette	10C vs. 16C growth temperature	160 ecotypes	1 - 2	16:8	10 & 16	?	?	RNA-seq Illumina Genome Analyzer Iix	32 SE
* Samples with 2 reps excluded from analysis

### Sheet: Supplementry data 4-Other speci
Accession	Authors	DOI	Species	Tissue	N samples	Biological reps	Sampling range	Resolution (hr)	Entrainment lighting	Sampling lighting	Temperautre (C)	Light intensity	Age (days)	Platform	Read legnth (bp)
….	Rees et al	10.1371/journal.pbio.3001802	Wheat (Triticum aestivium) Cadenza	Arial	18	3	CT0 - CT68	4	12:12:00	LL	22	200 μmol m−2 sec−1 white	14	RNA-seq Illumina NovaSeq S2	150 PE
GSE123654	Greenham et al	10.7554/eLife.58993	Brassica Rapa R500	Leaf	24	2	CT24 - CT72	2	12:12:00	LL	20	130 μmol m−2 sec−1 white	16	RNA-seq Illumina HiSeq 2500	101 PE
GSE94228	Li et al	10.1073/pnas.1708508116	Glycine max (soybean) Williams 82	Seedlings	12	3	CT24 - CT68	4	16:8	12:12:00	28	100 μmol m−2 sec−1 white	11	RNA-seq Illumina HiSeq	100 PE
DRA005871	Nagano et al	10.1038/s41477-018-0338-z	Arabidopsis helleri	Leaf	383	1	ZT0 - ZT24	2	Natural	Natural	Natural	Natural	?	RNA-seq Illumina HiSeq 2000	50 SE
DRA005872
DRA005873
DRA008908	Honjo et al	10.1038/s41396-019-0519-4
